# The KAT2 Acetyltransferase PCAF-1 Couples Stress-Responsive Transcription to Proteostasis and Longevity

**DOI:** 10.64898/2026.11.10.765553

**Authors:** Avinash Sharma, Khairun Nisaa, Lina Blanco Rodríguez, Jeremy Tachiki, Erica Dinneen, Mai Huong To, Carlos G. Silva-García

## Abstract

Aging erodes the capacity of cells to sense stress and maintain a functional proteome. Lysine acetyltransferases can link stress signals to gene expression, but whether boosting the activity of a single acetyltransferase can enhance stress responses to protect the aging proteome and extend healthspan remains unknown. Here we show that increasing the dosage of PCAF-1, the sole KAT2 family acetyltransferase in *Caenorhabditis elegans*, is sufficient to extend lifespan, preserve healthspan, and reprogram stress-responsive transcription. This program is conserved; mammalian orthologs of PCAF-1-induced genes are enriched among transcripts that decline upon KAT2A and KAT2B depletion. PCAF-1 strengthens inducible stress responses, attenuates the age-dependent decline in proteasomal degradation, and limits protein aggregation in *C. elegans* models of human neurodegenerative diseases, while preserving motility and survival. Mechanistically, PCAF-1 drives DAF-16/FOXO activation, and DAF-16 is required for both PCAF-1-dependent longevity and for protection against polyglutamine aggregation. These findings reveal a previously unrecognized mechanism by which KAT2 acetyltransferases promote longevity, positioning KAT2s as potential tunable regulators of proteostasis and healthspan during aging.
