## Supplementary Table 1. C. elegans strains used in this study for "The KAT2 Acetyltransferase PCAF-1 Couples Stress-Responsive Transcription to Proteostasis and Longevity"

### Sheet: C. elegans strains
Supplementary Table 1. C. elegans strains used in this study
Strain and genotype	Source
N2: wild type (Bristol)	Caenorhabditis Genetics Center (CGC)
CSG3 (pcaf-1 Tg line 1): N2; gsgEx3[pCS3(eft-3p::pcaf-1 cDNA::unc-54 3′ UTR) + pCFJ104(myo-3p::mCherry::unc-54 3′ UTR)]	This study
CSG1 (pcaf-1 Tg line 2): N2; gsgEx1[pCS3(eft-3p::pcaf-1 cDNA::unc-54 3′ UTR) + pCFJ104(myo-3p::mCherry::unc-54 3′ UTR)]	This study
AM140: rmIs132[unc-54p::Q35::YFP] I	Caenorhabditis Genetics Center (CGC)
CSG29: rmIs132[unc-54p::Q35::YFP] I; gsgEx3[pCS3(eft-3p::pcaf-1 cDNA::unc-54 3′ UTR) + pCFJ104(myo-3p::mCherry::unc-54 3′ UTR)]	This study
NL5901: pkIs2386[unc-54p::α-synuclein::YFP + unc-119(+)]	Caenorhabditis Genetics Center (CGC)
CSG31: pkIs2386[unc-54p::α-synuclein::YFP + unc-119(+)]; gsgEx3[pCS3(eft-3p::pcaf-1 cDNA::unc-54 3′ UTR) + pCFJ104(myo-3p::mCherry::unc-54 3′ UTR)]	This study
SJ4005: zcIs4[hsp-4p::GFP] V	Caenorhabditis Genetics Center (CGC)
CSG92: zcIs4[hsp-4p::GFP] V; gsgEx3[pCS3(eft-3p::pcaf-1 cDNA::unc-54 3′ UTR) + pCFJ104(myo-3p::mCherry::unc-54 3′ UTR)]	This study
GR3090: mgIs77[rpl-28p::Ub(G76V)::GFP + unc-119(+) + myo-2p::mCherry] V	Caenorhabditis Genetics Center (CGC)
CSG93: mgIs77[rpl-28p::Ub(G76V)::GFP + unc-119(+) + myo-2p::mCherry] V; gsgEx3[pCS3(eft-3p::pcaf-1 cDNA::unc-54 3′ UTR) + pCFJ104(myo-3p::mCherry::unc-54 3′ UTR)]	This study
CF1553: muIs84[(pAD76)sod-3p::GFP + rol-6(su1006)]	Caenorhabditis Genetics Center (CGC)
CSG34: muIs84[(pAD76)sod-3p::GFP + rol-6(su1006)]; gsgEx3[pCS3(eft-3p::pcaf-1 cDNA::unc-54 3′ UTR) + pCFJ104(myo-3p::mCherry::unc-54 3′ UTR)]	This study
TJ356: zIs356[daf-16p::daf-16a/b::GFP + rol-6(su1006)] IV	Caenorhabditis Genetics Center (CGC)
CSG77: zIs356[daf-16p::daf-16a/b::GFP + rol-6(su1006)] IV; gsgEx3[pCS3(eft-3p::pcaf-1 cDNA::unc-54 3′ UTR) + pCFJ104(myo-3p::mCherry::unc-54 3′ UTR)]	This study
CL2166: dvIs19[(pAF15)gst-4p::GFP::NLS] III	Caenorhabditis Genetics Center (CGC)
CSG104: dvIs19[(pAF15)gst-4p::GFP::NLS] III; gsgEx3[pCS3(eft-3p::pcaf-1 cDNA::unc-54 3′ UTR) + pCFJ104(myo-3p::mCherry::unc-54 3′ UTR)]	This study
AGD731: uthEx299[aak-2(genomic aa 1–321)::GFP::unc-54 3′ UTR + myo-2p::tdTomato]	Caenorhabditis Genetics Center (CGC)
MAH547: sqEx82[argk-1p::GFP + rol-6(su1006)]	Caenorhabditis Genetics Center (CGC)
CSG145: sqEx82[argk-1p::GFP + rol-6(su1006)]; gsgEx3[pCS3(eft-3p::pcaf-1 cDNA::unc-54 3′ UTR) + pCFJ104(myo-3p::mCherry::unc-54 3′ UTR)]	This study
MAH240: sqIs17[hlh-30p::hlh-30::GFP + rol-6(su1006)]	Caenorhabditis Genetics Center (CGC)
CSG90: sqIs17[hlh-30p::hlh-30::GFP + rol-6(su1006)]; gsgEx3[pCS3(eft-3p::pcaf-1 cDNA::unc-54 3′ UTR) + pCFJ104(myo-3p::mCherry::unc-54 3′ UTR)]	This study
RB754: aak-2(ok524) X	Caenorhabditis Genetics Center (CGC)
CSG142: aak-2(ok524) X; gsgEx3[pCS3(eft-3p::pcaf-1 cDNA::unc-54 3′ UTR) + pCFJ104(myo-3p::mCherry::unc-54 3′ UTR)]	This study
